# Expression of *Chlamydomonas reinhardtii* chloroplast diacylglycerol acyltransferase-3 is activated by light in concert with triacylglycerol accumulation

**DOI:** 10.1101/2021.01.17.426997

**Authors:** María de las Mercedes Carro, Débora Soto, Leandro Mamone, Gabriela Gonorazky, Carolina Bagnato, María Verónica Beligni

## Abstract

Considerable progress has been made towards the understanding of triacylglycerol (TAG) accumulation in algae. One key aspect is finding conditions that trigger TAG production without reducing cell division. Previously, we identified a soluble diacylglycerol acyltransferase (DGAT), related to plant DGAT3, with heterologous DGAT activity. In this work, we demonstrate that *Chlamydomonas reinhardtii* DGAT3 localizes to the chloroplast and its expression is activated by light, in correspondence with TAG accumulation. *Dgat3* mRNAs and TAGs increased in both wild type and starch-deficient cells grown with acetate upon transferring them from dark or low light to higher light. Light-activated DGAT3 expression and TAG accumulation depended on the preexisting levels of TAGs, suggesting the existence of a regulatory loop. These results indicate that DGAT3 could be responsible, at least in part, for light-dependent TAG accumulation. Moreover, our results present DGAT3 as a promising target of future studies oriented to the industrial applications of TAGs.
