## Supplemental Table 2 for "Expression of *Chlamydomonas reinhardtii* chloroplast diacylglycerol acyltransferase-3 is activated by light in concert with triacylglycerol accumulation"

### Sheet: cc4348 TAP 4,500 lux
Supplementary Table 2.1. N0 values obtained by qPCR and LinReg PCR analysis for each target gene normalized to the GBLP endogenous control and to the end of the dark condition.
Each type of experiment is shown in a different tab. The tab names indicate strain, medium (TAP or Minimal),dark/light condition and light intensity in lux. In each tab, the data and graph of each biological replicate used to build the main figures are shown.
In this tab: cc4348 cells grown in TAP media at 4,500 lux, transferred to darkness for 16 h and then re-transferred to 4,500 lux for 24 h. Samples were collected at the end of the dark (ED) and 1h (1HL), 6h (6HL), 12h (12HL) and 24h (24HL) into the light period. Target genes were: DGAT3 (DG3), DGAT1 (DG1) and PDAT (P). The endogenous gene was GBLP. On the right, there is an example of the rmeltin…
Replicate 1
Well	Sample Name	Target Name	name	N0_(mean eff)	Averages	Normalized=Av Target Gene/Av GBLP	Fold change = Norm target Sample/Norm ED
A1	ED	DGAT3	A1_DGAT3	9.67487e-09	9.28479e-09	0.00764283	1
A2	ED	DGAT3	A2_DGAT3	8.8947e-09
A3	ED	GBLP	A3_GBLP	1.18267e-06	1.21484e-06
A4	ED	GBLP	A4_GBLP	1.247e-06
A5	ED	DGAT1	A5_DGAT1	9.08056e-09	9.09707e-09	0.00748831	1
A6	ED	DGAT1	A6_DGAT1	9.11357e-09
A7	ED	PDAT	A7_PDAT	4.78637e-09	5.21746e-09	0.00429478	1
A8	ED	PDAT	A8_PDAT	5.64856e-09
B1	1HL	DGAT3	B1_DGAT3	2.34769e-08	2.404e-08	0.0150518	1.9694
B2	1HL	DGAT3	B2_DGAT3	2.46032e-08
B3	1HL	GBLP	B3_GBLP	1.54559e-06	1.59715e-06
B4	1HL	GBLP	B4_GBLP	1.64871e-06
B5	1HL	DGAT1	B5_DGAT1	3.89082e-09	3.85808e-09	0.0024156	0.322583
B6	1HL	DGAT1	B6_DGAT1	3.82534e-09
B7	1HL	PDAT	B7_PDAT	2.38451e-09	2.13712e-09	0.00133808	0.31156
B8	1HL	PDAT	B8_PDAT	1.88974e-09
C1	6HL	DGAT3	C1_DGAT3	2.4762e-08	2.56297e-08	0.0261211	3.41772
C2	6HL	DGAT3	C2_DGAT3	2.64974e-08
C3	6HL	GBLP	C3_GBLP	9.95734e-07	9.81188e-07
C4	6HL	GBLP	C4_GBLP	9.66643e-07
C5	6HL	DGAT1	C5_DGAT1	4.14456e-09	4.2413e-09	0.00432262	0.577249
C6	6HL	DGAT1	C6_DGAT1	4.33804e-09
C7	6HL	PDAT	C7_PDAT	2.56493e-09	2.95617e-09	0.00301284	0.701512
C8	6HL	PDAT	C8_PDAT	3.34741e-09
D1	12HL	DGAT3	D1_DGAT3	1.98984e-08	2.00341e-08	0.0294617	3.85481
D2	12HL	DGAT3	D2_DGAT3	2.01698e-08
D3	12HL	GBLP	D3_GBLP	6.7574e-07	6.80006e-07
D4	12HL	GBLP	D4_GBLP	6.84272e-07
D5	12HL	DGAT1	D5_DGAT1	3.49272e-09	3.96516e-09	0.00583106	0.778688
D6	12HL	DGAT1	D6_DGAT1	4.43759e-09
D7	12HL	PDAT	D7_PDAT	1.41935e-09	9.34709e-10	0.00137456	0.320053
E1	24HL	DGAT3	E1_DGAT3	3.36007e-09	3.25504e-09	0.0234536	3.06871
E2	24HL	DGAT3	E2_DGAT3	3.15e-09
E3	24HL	GBLP	E3_GBLP	1.37996e-07	1.38786e-07
E4	24HL	GBLP	E4_GBLP	1.39576e-07
E5	24HL	DGAT1	E5_DGAT1	1.56958e-09	1.67932e-09	0.0121	1.61586
E6	24HL	DGAT1	E6_DGAT1	1.78905e-09
E7	24HL	PDAT	E7_PDAT	7.35441e-10	7.35441e-10	0.00529909	1.23384
Replicate 2
Well	Sample Name	Target Name	Amplicon	N0	Averages	Normalized=Av Target Gene/Av GBLP	Fold change = Norm target Sample/Norm ED
A1	ED	DGAT3	A1_DGAT3	8.02109e-09	6.77443e-09	0.00760354	1
A2	ED	DGAT3	A2_DGAT3	5.52776e-09
A3	ED	GBLP	A3_GBLP	7.05694e-07	8.90957e-07
A4	ED	GBLP	A4_GBLP	1.07622e-06
A5	ED	DGAT1	A5_DGAT1	3.64939e-09	4.09632e-09	0.00459766	1
A6	ED	DGAT1	A6_DGAT1	4.54325e-09
A7	ED	PDAT	A7_PDAT	1.20796e-09	1.31493e-09	0.00147586	1
A8	ED	PDAT	A8_PDAT	1.42189e-09
B1	1HL	DGAT3	B1_DGAT3	3.36165e-08	2.96282e-08	0.0193811	2.54895
B2	1HL	DGAT3	B2_DGAT3	2.56399e-08
B3	1HL	GBLP	B3_GBLP	1.46045e-06	1.52872e-06
B4	1HL	GBLP	B4_GBLP	1.59699e-06
B5	1HL	DGAT1	B5_DGAT1	2.00779e-09	1.97022e-09	0.0012888	0.280317
B6	1HL	DGAT1	B6_DGAT1	1.93264e-09
B7	1HL	PDAT	B7_PDAT	3.7932e-10	3.7932e-10	0.000248129	0.168126
C1	6HL	DGAT3	C1_DGAT3	2.70189e-08	2.80489e-08	0.0198175	2.60635
C2	6HL	DGAT3	C2_DGAT3	2.90789e-08
C3	6HL	GBLP	C3_GBLP	1.54754e-06	1.41536e-06
C4	6HL	GBLP	C4_GBLP	1.28318e-06
C5	6HL	DGAT1	C5_DGAT1	6.71271e-09	6.71271e-09	0.00474275	1.03156
C6	6HL	DGAT1	C6_DGAT1	5.09891e-09
C7	6HL	PDAT	C7_PDAT	2.20152e-09	1.88512e-09	0.0013319	0.902457
C8	6HL	PDAT	C8_PDAT	1.56871e-09
D1	12HL	DGAT3	D1_DGAT3	5.27533e-08	7.26118e-08	0.0365767	4.81048
D2	12HL	DGAT3	D2_DGAT3	9.24703e-08
D3	12HL	GBLP	D3_GBLP	2.15066e-06	1.9852e-06
D4	12HL	GBLP	D4_GBLP	1.81973e-06
D5	12HL	DGAT1	D5_DGAT1	1.0675e-08	9.74036e-09	0.0049065	1.06717
D6	12HL	DGAT1	D6_DGAT1	8.80573e-09
D7	12HL	PDAT	D7_PDAT	1.50645e-09	1.68951e-09	0.000851055	0.576651
D8	12HL	PDAT	D8_PDAT	1.87257e-09
E1	24HL	DGAT3	E1_DGAT3	4.16676e-08	4.47879e-08	0.0258021	3.39343
E2	24HL	DGAT3	E2_DGAT3	4.79081e-08
E3	24HL	GBLP	E3_GBLP	1.624e-06	1.73582e-06
E4	24HL	GBLP	E4_GBLP	1.84765e-06
E5	24HL	DGAT1	E5_DGAT1	9.5295e-09	7.56388e-09	0.00435752	0.947768
E6	24HL	DGAT1	E6_DGAT1	5.59826e-09
E7	24HL	PDAT	E7_PDAT	2.27926e-09	3.05704e-09	0.00176115	1.19331
E8	24HL	PDAT	E8_PDAT	3.83482e-09
Replicate 3
Well	Sample Name	Target Name	Amplicon	N0	Averages	Normalized=Av Target Gene/Av GBLP	Fold change = Norm target Sample/Norm ED
A1	ED	DGAT3	A1_DGAT3	1.68441e-08	1.71452e-08	0.015739	1
A2	ED	DGAT3	A2_DGAT3	1.74464e-08
A3	ED	GBLP	A3_GBLP	1.10685e-06	1.08935e-06
A4	ED	GBLP	A4_GBLP	1.07185e-06
A5	ED	DGAT1	A5_DGAT1	1.17483e-08	1.20255e-08	0.0110391	1
A6	ED	DGAT1	A6_DGAT1	1.23026e-08
A7	ED	PDAT	A7_PDAT	3.25202e-09	3.30744e-09	0.00303617	1
A8	ED	PDAT	A8_PDAT	3.36286e-09
B1	1HL	DGAT3	B1_DGAT3	6.2632e-08	5.82299e-08	0.0266676	1.69437
B2	1HL	DGAT3	B2_DGAT3	5.38277e-08
B3	1HL	GBLP	B3_GBLP	2.50203e-06	2.18354e-06
B4	1HL	GBLP	B4_GBLP	1.86505e-06
B5	1HL	DGAT1	B5_DGAT1	3.07938e-09	2.29625e-09	0.00105162	0.0952628
B6	1HL	DGAT1	B6_DGAT1	1.51313e-09
B7	1HL	PDAT	B7_PDAT	9.82575e-10	1.00275e-09	0.000459232	0.151254
B8	1HL	PDAT	B8_PDAT	1.02293e-09
C1	6HL	DGAT3	C1_DGAT3	8.27186e-08	8.93979e-08	0.0413945	2.63006
C2	6HL	DGAT3	C2_DGAT3	9.60773e-08
C3	6HL	GBLP	C3_GBLP	2.06569e-06	2.15966e-06
C4	6HL	GBLP	C4_GBLP	2.25362e-06
C5	6HL	DGAT1	C5_DGAT1	1.27896e-08	1.27526e-08	0.00590493	0.534908
C6	6HL	DGAT1	C6_DGAT1	1.27156e-08
C7	6HL	PDAT	C7_PDAT	6.16308e-09	4.60482e-09	0.0021322	0.702268
C8	6HL	PDAT	C8_PDAT	3.04657e-09
D1	12HL	DGAT3	D1_DGAT3	7.61446e-08	9.27519e-08	0.0345103	2.19266
D2	12HL	DGAT3	D2_DGAT3	1.09359e-07
D3	12HL	GBLP	D3_GBLP	2.73564e-06	2.68766e-06
D4	12HL	GBLP	D4_GBLP	2.63968e-06
D5	12HL	DGAT1	D5_DGAT1	2.66601e-08	2.42585e-08	0.00902587	0.0110391
D6	12HL	DGAT1	D6_DGAT1	2.18568e-08
D7	12HL	PDAT	D7_PDAT	4.59547e-09	6.5174e-09	0.00242494	0.798684
D8	12HL	PDAT	D8_PDAT	8.43933e-09
E1	24HL	DGAT3	E1_DGAT3	8.72776e-08	8.51124e-08	0.0362028	2.30019
E2	24HL	DGAT3	E2_DGAT3	8.29473e-08
E3	24HL	GBLP	E3_GBLP	2.06357e-06	2.35099e-06
E4	24HL	GBLP	E4_GBLP	2.63841e-06
E5	24HL	DGAT1	E5_DGAT1	1.22181e-08	1.17013e-08	0.00497717	0.450865
E6	24HL	DGAT1	E6_DGAT1	1.11845e-08
E7	24HL	PDAT	E7_PDAT	4.97263e-09	4.85373e-09	0.00206455	0.679985
E8	24HL	PDAT	E8_PDAT	4.73483e-09

### Sheet: cc125 TAP 4,500 lux
Supplementary Table 2.2. N0 values obtained by qPCR and LinReg PCR analysis for each target gene normalized to the GBLP endogenous control and to the end of the dark condition.
Each type of experiment is shown in a different tab. The tab names indicate strain, medium (TAP or Minimal),dark/light condition and light intensity in lux. In each tab, the data and graph of each biological replicate used to build the main figures are shown.
In this tab: cc125 cells grown in TAP media at 4,500 lux, transferred to darkness for 16 h and then re-transferred to 4,500 lux for 24 h. Samples were collected at the end of the dark (ED) and 1h (1HL), 6h (6HL), 12h (12HL) and 24h (24HL) into the light period. Target genes were: DGAT3 (DG3) and DGAT1 (DG1). The endogenous control was GBLP.
Replicate 1
Well	Sample Name	Target Name	name	N0_(mean eff)	Averages	Normalized=Av Target Gene/Av GBLP	Fold change = Norm target Sample/Norm ED
A1	ED	DGAT3	A1_DGAT3	1.29749e-07	1.31463e-07	0.0128941	1
A2	ED	DGAT3	A2_DGAT3	1.33176e-07
A3	ED	GBLP	A3_GBLP	1.03787e-05	1.01956e-05
A4	ED	GBLP	A4_GBLP	1.00126e-05
A5	ED	DGAT1	A5_DGAT1	5.45473e-08	5.32875e-08	0.00522651	1
A6	ED	DGAT1	A6_DGAT1	5.20277e-08
B1	1HL	DGAT3	B1_DGAT3	3.49993e-08	3.70227e-08	0.0230629	1.78865
B2	1HL	DGAT3	B2_DGAT3	3.90462e-08
B3	1HL	GBLP	B3_GBLP	1.55148e-06	1.6053e-06
B4	1HL	GBLP	B4_GBLP	1.65912e-06
B5	1HL	DGAT1	B5_DGAT1	8.54542e-09	8.46591e-09	0.00527374	1.00904
B6	1HL	DGAT1	B6_DGAT1	8.38641e-09
C1	6HL	DGAT3	C1_DGAT3	6.61753e-08	6.70599e-08	0.00879616	0.682187
C2	6HL	DGAT3	C2_DGAT3	6.79445e-08
C3	6HL	GBLP	C3_GBLP	6.9323e-06	7.62377e-06
C4	6HL	GBLP	C4_GBLP	8.31524e-06
C5	6HL	DGAT1	C5_DGAT1	9.1036e-09	8.10225e-09	0.00106276	0.203341
C6	6HL	DGAT1	C6_DGAT1	7.10089e-09
D1	12HL	DGAT3	D1_DGAT3	1.59114e-08	1.65277e-08	0.00408273	0.316637
D2	12HL	DGAT3	D2_DGAT3	1.7144e-08
D3	12HL	GBLP	D3_GBLP	3.90829e-06	4.04818e-06
D4	12HL	GBLP	D4_GBLP	4.18808e-06
D5	12HL	DGAT1	D5_DGAT1	5.37798e-09	5.38465e-09	0.00133014	0.254499
D6	12HL	DGAT1	D6_DGAT1	5.39132e-09
E1	24HL	DGAT3	E1_DGAT3	3.14144e-08	2.87931e-08	0.00858274	0.665636
E2	24HL	DGAT3	E2_DGAT3	2.61718e-08
E3	24HL	GBLP	E3_GBLP	3.60282e-06	3.35477e-06
E4	24HL	GBLP	E4_GBLP	3.10672e-06
E5	24HL	DGAT1	E5_DGAT1	1.09416e-08	1.13755e-08	0.00339085	0.648779
E6	24HL	DGAT1	E6_DGAT1	1.18094e-08
Replicate 2
Well	Sample Name	Target Name	Amplicon	N0	Averages	Normalized=Av Target Gene/Av GBLP	Fold change = Norm target Sample/Norm ED
A1	ED	DGAT3	A1_DGAT3	9.98742e-09	1.02534e-08	0.020759	1
B1	ED	DGAT3	B1_DGAT3	1.05195e-08
C1	ED	GBLP	C1_GBLP	4.96466e-07	4.93928e-07
D1	ED	GBLP	D1_GBLP	4.91389e-07
E1	ED	DGAT1	E1_DGAT1	3.30137e-09	3.61626e-09	0.00732144	1
F1	ED	DGAT1	F1_DGAT1	3.93116e-09
A2	1HL	DGAT3	A2_DGAT3	1.20785e-08	1.10293e-08	0.0391524	1.88605
B2	1HL	DGAT3	B2_DGAT3	9.98019e-09
C2	1HL	GBLP	C2_GBLP	2.78735e-07	2.81703e-07
D2	1HL	GBLP	D2_GBLP	2.8467e-07
E2	1HL	DGAT1	E2_DGAT1	1.65562e-09	1.4091e-09	0.00500208	0.683209
F2	1HL	DGAT1	F2_DGAT1	1.16258e-09
A3	6HL	DGAT3	A3_DGAT3	7.27017e-09	7.74418e-09	0.00461414	0.222272
B3	6HL	DGAT3	B3_DGAT3	8.2182e-09
C3	6HL	GBLP	C3_GBLP	1.80922e-06	1.67836e-06
D3	6HL	GBLP	D3_GBLP	1.5475e-06
E3	6HL	DGAT1	E3_DGAT1	3.77829e-09	4.10684e-09	0.00244694	0.334215
F3	6HL	DGAT1	F3_DGAT1	4.43539e-09
A4	12HL	DGAT3	A4_DGAT3	4.15377e-09	5.0081e-09	0.00709111	0.341592
B4	12HL	DGAT3	B4_DGAT3	5.86243e-09
C4	12HL	GBLP	C4_GBLP	7.05063e-07	7.06251e-07
D4	12HL	GBLP	D4_GBLP	7.07438e-07
E4	12HL	DGAT1	E4_DGAT1	2.95695e-09	3.62674e-09	0.0051352	0.701392
F4	12HL	DGAT1	F4_DGAT1	4.29653e-09
A5	24HL	DGAT3	A5_DGAT3	2.6061e-09	2.12981e-09	0.00783265	0.377313
B5	24HL	DGAT3	B5_DGAT3	1.65352e-09
C5	24HL	GBLP	C5_GBLP	2.81458e-07	2.71914e-07
D5	24HL	GBLP	D5_GBLP	2.6237e-07
E5	24HL	DGAT1	E5_DGAT1	2.29372e-09	2.38231e-09	0.00876127	1.19666
F5	24HL	DGAT1	F5_DGAT1	2.4709e-09
Well	Sample Name	Target Name	Amplicon	N0	Averages	Normalized=Av Target Gene/Av GBLP	Fold change = Norm target Sample/Norm ED
A1	ED	DGAT3	A1_DGAT3	5.16577e-08	4.94414e-08	0.0104685	1
B1	ED	DGAT3	B1_DGAT3	4.72251e-08
C1	ED	GBLP	C1_GBLP	4.88342e-06	4.72287e-06
D1	ED	GBLP	D1_GBLP	4.56232e-06
E1	ED	DGAT1	E1_DGAT1	3.59157e-08	3.70089e-08	0.00783611	1
F1	ED	DGAT1	F1_DGAT1	3.81021e-08
A2	1HL	DGAT3	A2_DGAT3	3.32886e-08	3.56705e-08	0.00746116	0.712725
B2	1HL	DGAT3	B2_DGAT3	3.80525e-08
C2	1HL	GBLP	C2_GBLP	4.42556e-06	4.78083e-06
D2	1HL	GBLP	D2_GBLP	5.1361e-06
E2	1HL	DGAT1	E2_DGAT1	1.37765e-08	1.70637e-08	0.0035692	0.455481
F2	1HL	DGAT1	F2_DGAT1	2.03509e-08
A3	6HL	DGAT3	A3_DGAT3	2.88715e-08	3.74725e-08	0.00414114	0.395581
B3	6HL	DGAT3	B3_DGAT3	4.60736e-08
C3	6HL	GBLP	C3_GBLP	9.72282e-06	9.04885e-06
D3	6HL	GBLP	D3_GBLP	8.37488e-06
E3	6HL	DGAT1	E3_DGAT1	1.95281e-08	1.68529e-08	0.00186244	0.237674
F3	6HL	DGAT1	F3_DGAT1	1.41777e-08
A4	12HL	DGAT3	A4_DGAT3	1.77585e-08	1.76711e-08	0.00334288	0.319327
B4	12HL	DGAT3	B4_DGAT3	1.75836e-08
C4	12HL	GBLP	C4_GBLP	5.56456e-06	5.28619e-06
D4	12HL	GBLP	D4_GBLP	5.00781e-06
E4	12HL	DGAT1	E4_DGAT1	1.32512e-08	1.56271e-08	0.00295622	0.377256
F4	12HL	DGAT1	F4_DGAT1	1.80031e-08
A5	24HL	DGAT3	A5_DGAT3	2.36081e-08	2.26618e-08	0.00533852	0.50996
B5	24HL	DGAT3	B5_DGAT3	2.17156e-08
C5	24HL	GBLP	C5_GBLP	4.24987e-06	4.24497e-06
D5	24HL	GBLP	D5_GBLP	4.24007e-06
E5	24HL	DGAT1	E5_DGAT1	2.4748e-08	2.29634e-08	0.00540956	0.690338
F5	24HL	DGAT1	F5_DGAT1	2.11788e-08

### Sheet: cc4348 Min 4,500 lux
Supplementary Table 2.3. N0 values obtained by qPCR and LinReg PCR analysis for each target gene normalized to the GBLP endogenous control and to the end of the dark condition.
Each type of experiment is shown in a different tab. The tab names indicate strain, medium (TAP or Minimal),dark/light condition and light intensity in lux. In each tab, the data and graph of each biological replicate used to build the main figures are shown.
In this tab: cc4348 cells grown in Minimal media (Min) at 4,500 lux, transferred to darkness for 16 h and then re-transferred to 4,500 lux for 24 h. Samples were collected at the end of the dark (ED) and 1h (1HL), 6h (6HL) and 24h (24HL) into the light period. The target gene was: DGAT3 (DG3), the endogenous gene was GBLP.
Replicate 1
Well	Sample Name	Target Name	Amplicon	N0	Average	DGAT3/GBLP	Norm. to ED
A1	ED	DGAT3	A1_DGAT3	7.29828e-08	8.75142e-08	0.0391907	1
B1	ED	DGAT3	B1_DGAT3	1.02046e-07
C1	ED	GBLP	C1_GBLP	2.28651e-06	2.23304e-06
D1	ED	GBLP	D1_GBLP	2.17957e-06
A2	1HL	DGAT3	A2_DGAT3	6.58536e-08	6.17741e-08	0.0238882	0.609538
B2	1HL	DGAT3	B2_DGAT3	5.76947e-08
C2	1HL	GBLP	C2_GBLP	2.2953e-06	2.58597e-06
D2	1HL	GBLP	D2_GBLP	2.87663e-06
A3	6HL	DGAT3	A3_DGAT3	1.04797e-08	1.10236e-08	0.0141631	0.361388
B3	6HL	DGAT3	B3_DGAT3	1.15676e-08
C3	6HL	GBLP	C3_GBLP	7.63107e-07	7.78335e-07
D3	6HL	GBLP	D3_GBLP	7.93564e-07
A4	24HL	DGAT3	A4_DGAT3	1.20551e-08	1.01159e-08	0.0205998	0.525629
B4	24HL	DGAT3	B4_DGAT3	8.17679e-09
C4	24HL	GBLP	C4_GBLP	4.33313e-07	4.91071e-07
D4	24HL	GBLP	D4_GBLP	5.48828e-07
Replicate 2
Well	Sample Name	Target Name	Amplicon	N0	Average	DGAT3/GBLP	Norm. to ED
A5	ED2	DGAT3	A5_DGAT3	5.04498e-08	4.98473e-08	0.0568252	1
B5	ED2	DGAT3	B5_DGAT3	4.92448e-08
C5	ED2	GBLP	C5_GBLP	9.05404e-07	8.77205e-07
D5	ED2	GBLP	D5_GBLP	8.49006e-07
A6	1HL2	DGAT3	A6_DGAT3	2.48347e-08	3.92993e-08	0.0217612	0.38295
B6	1HL2	DGAT3	B6_DGAT3	5.37638e-08
C6	1HL2	GBLP	C6_GBLP	1.63154e-06	1.80593e-06
D6	1HL2	GBLP	D6_GBLP	1.98033e-06
A7	6HL2	DGAT3	A7_DGAT3	2.23957e-08	2.28897e-08	0.0176894	0.311295
B7	6HL2	DGAT3	B7_DGAT3	2.33837e-08
C7	6HL2	GBLP	C7_GBLP	1.20661e-06	1.29398e-06
D7	6HL2	GBLP	D7_GBLP	1.38135e-06
A8	24HL2	DGAT3	A8_DGAT3	5.45213e-08	4.97187e-08	0.00560287	0.0985984
B8	24HL2	DGAT3	B8_DGAT3	4.49161e-08
C8	24HL2	GBLP	C8_GBLP	1.01882e-05	8.8738e-06
D8	24HL2	GBLP	D8_GBLP	7.55937e-06
Replicate 3
Well	Sample Name	Target Name	Amplicon	N0	Average	DGAT3/GBLP	Norm. to ED
A5	ED2	DGAT3	A5_DGAT3	1.13352e-07	1.00014e-07	0.0302859	1
B5	ED2	DGAT3	B5_DGAT3	8.66756e-08
C5	ED2	GBLP	C5_GBLP	3.1978e-06	3.30233e-06
D5	ED2	GBLP	D5_GBLP	3.40687e-06
A6	1HL2	DGAT3	A6_DGAT3	4.8538e-08	4.8538e-08	0.0142119	0.469259
C6	1HL2	GBLP	C6_GBLP	3.54101e-06	3.4153e-06
D6	1HL2	GBLP	D6_GBLP	3.28959e-06
A7	6HL2	DGAT3	A7_DGAT3	2.57314e-08	2.68687e-08	0.00988336	0.326336
B7	6HL2	DGAT3	B7_DGAT3	2.8006e-08
C7	6HL2	GBLP	C7_GBLP	2.77171e-06	2.71858e-06
D7	6HL2	GBLP	D7_GBLP	2.66544e-06
A8	24HL2	DGAT3	A8_DGAT3	4.00144e-08	4.54019e-08	0.0176506	0.5828
B8	24HL2	DGAT3	B8_DGAT3	5.07893e-08
D8	24HL2	GBLP	D8_GBLP	2.57226e-06	2.57226e-06

### Sheet: cc125 TAP ED to 15,000 lux
Supplementary Table 2.4. N0 values obtained by qPCR and LinReg PCR analysis for each target gene normalized to the GBLP endogenous control and to the end of the dark condition.
Each type of experiment is shown in a different tab. The tab names indicate strain, medium (TAP or Minimal),dark/light condition and light intensity in lux. In each tab, the data and graph of each biological replicate used to build the main figures are shown.
In this tab: cc125 cells grown in TAP media at 4,500 lux, transferred to darkness for 16 h and then transferred to light of 15,000 lux for 24 h. Samples were collected at the end of the dark (ED) and 1h (1HL), 6h (6HL) and 12h (12HL) into the light period. Target genes were: DGAT3 (DG3) and DGAT1 (DG1). The endogenous control was GBLP.
Replicate 1
Well	Sample Name	Target Name	Amplicon	N0	Average	Target/End. Control	Sample/ED
A1	ED	DGAT3	A1_DGAT3	1.21576e-07	1.27349e-07	0.0171425	1
B1	ED	DGAT3	B1_DGAT3	1.33122e-07
C1	ED	GBLP	C1_GBLP	7.31111e-06	7.42885e-06
D1	ED	GBLP	D1_GBLP	7.54658e-06
E1	ED	DGAT1	E1_DGAT1	5.72367e-08	5.44114e-08	0.00732434	1
F1	ED	DGAT1	F1_DGAT1	5.15861e-08
A2	1HL	DGAT3	A2_DGAT3	1.04421e-07	1.1638e-07	0.00920524	0.536985
B2	1HL	DGAT3	B2_DGAT3	1.28338e-07
C2	1HL	GBLP	C2_GBLP	1.24078e-05	1.26428e-05
D2	1HL	GBLP	D2_GBLP	1.28777e-05
E2	1HL	DGAT1	E2_DGAT1	4.50841e-08	4.91942e-08	0.0038911	0.531255
F2	1HL	DGAT1	F2_DGAT1	5.33043e-08
A3	6HL	DGAT3	A3_DGAT3	3.70941e-08	5.61473e-08	0.00613903	0.358119
B3	6HL	DGAT3	B3_DGAT3	7.52004e-08
C3	6HL	GBLP	C3_GBLP	9.71701e-06	9.14594e-06
D3	6HL	GBLP	D3_GBLP	8.57488e-06
E3	6HL	DGAT1	E3_DGAT1	4.09933e-08	4.43683e-08	0.00485114	0.662332
F3	6HL	DGAT1	F3_DGAT1	4.77433e-08
A4	12HL	DGAT3	A4_DGAT3	2.02886e-08	2.04918e-08	0.00269111	0.156985
B4	12HL	DGAT3	B4_DGAT3	2.06949e-08
C4	12HL	GBLP	C4_GBLP	8.86093e-06	7.61462e-06
D4	12HL	GBLP	D4_GBLP	6.36831e-06
E4	12HL	DGAT1	E4_DGAT1	5.37492e-08	5.04027e-08	0.00661919	0.903725
F4	12HL	DGAT1	F4_DGAT1	4.70561e-08
Replicate 2
Well	Sample Name	Target Name	Amplicon	N0	Average	Target/GBLP	Sample/ED
A1	ED	DGAT3	A1_DGAT3	3.3255e-08	2.91442e-08	0.0103562	1
B1	ED	DGAT3	B1_DGAT3	2.50334e-08
C1	ED	GBLP	C1_GBLP	2.94324e-06	2.81418e-06
D1	ED	GBLP	D1_GBLP	2.68513e-06
E1	ED	DGAT1	E1_DGAT1	1.24067e-08	1.72357e-08	0.00612457	1
F1	ED	DGAT1	F1_DGAT1	2.20646e-08
A2	1HL	DGAT3	A2_DGAT3	1.24636e-08	1.12802e-08	0.00524392	0.506357
B2	1HL	DGAT3	B2_DGAT3	1.00967e-08
C2	1HL	GBLP	C2_GBLP	2.17181e-06	2.15109e-06
D2	1HL	GBLP	D2_GBLP	2.13038e-06
E2	1HL	DGAT1	E2_DGAT1	1.28638e-08	1.35202e-08	0.00628525	1.02624
F2	1HL	DGAT1	F2_DGAT1	1.41765e-08
B3	6HL	DGAT3	B3_DGAT3	1.6167e-08	1.6167e-08	0.0033545	0.323913
C3	6HL	GBLP	C3_GBLP	4.70499e-06	4.8195e-06
D3	6HL	GBLP	D3_GBLP	4.934e-06
E3	6HL	DGAT1	E3_DGAT1	2.31966e-08	3.04224e-08	0.00631237	1.03066
F3	6HL	DGAT1	F3_DGAT1	3.76483e-08
A4	12HL	DGAT3	A4_DGAT3	1.97945e-08	2.47473e-08	0.00461146	0.445286
B4	12HL	DGAT3	B4_DGAT3	2.97e-08
C4	12HL	GBLP	C4_GBLP	5.71056e-06	5.36647e-06
D4	12HL	GBLP	D4_GBLP	5.02239e-06
E4	12HL	DGAT1	E4_DGAT1	2.25603e-08	2.30551e-08	0.00429614	0.701461
F4	12HL	DGAT1	F4_DGAT1	2.355e-08
Replicate 3
A5	ED2	DGAT3	A5_DGAT3	2.24466e-08	1.857e-08	0.0091697	1
B5	ED2	DGAT3	B5_DGAT3	1.46933e-08
C5	ED2	CBLP	C5_CBLP	2.2692e-06	2.02514e-06
D5	ED2	CBLP	D5_CBLP	1.78109e-06
E5	ED2	DGAT1	E5_DGAT1	2.32256e-08	2.11612e-08	0.0104492	1
F5	ED2	DGAT1	F5_DGAT1	1.90967e-08
A6	1HL2	DGAT3	A6_DGAT3	3.42833e-09	3.31905e-09	0.00263462	0.287318
B6	1HL2	DGAT3	B6_DGAT3	3.20977e-09
C6	1HL2	CBLP	C6_CBLP	1.25027e-06	1.25978e-06
D6	1HL2	CBLP	D6_CBLP	1.26929e-06
E6	1HL2	DGAT1	E6_DGAT1	4.65939e-09	6.17313e-09	0.00490017	0.46895
F6	1HL2	DGAT1	F6_DGAT1	7.68688e-09
A7	6HL2	DGAT3	A7_DGAT3	5.63404e-09	6.1133e-09	0.00215092	0.234569
B7	6HL2	DGAT3	B7_DGAT3	6.59257e-09
C7	6HL2	CBLP	C7_CBLP	3.03077e-06	2.84218e-06
D7	6HL2	CBLP	D7_CBLP	2.65358e-06
E7	6HL2	DGAT1	E7_DGAT1	9.10059e-09	1.32146e-08	0.00464946	0.444957
F7	6HL2	DGAT1	F7_DGAT1	1.73286e-08
A8	12HL2	DGAT3	A8_DGAT3	1.19529e-08	1.23163e-08	0.00558687	0.609275
B8	12HL2	DGAT3	B8_DGAT3	1.26796e-08
C8	12HL2	CBLP	C8_CBLP	2.58561e-06	2.2045e-06
D8	12HL2	CBLP	D8_CBLP	1.82339e-06
E8	12HL2	DGAT1	E8_DGAT1	8.07307e-09	9.08881e-09	0.00412284	0.394559
F8	12HL2	DGAT1	F8_DGAT1	1.01045e-08

### Sheet: cc125 TAP ELL to 15,000 lux
Supplementary Table 2.5. N0 values obtained by qPCR and LinReg PCR analysis for each target gene normalized to the GBLP endogenous control and to the end of the dark condition.
Each type of experiment is shown in a different tab. The tab names indicate strain, medium (TAP or Minimal), dark/light condition and light intensity in lux. In each tab, the data and graph of each biological replicate used to build the main figures are shown.
In this tab: cc125 cells grown in TAP media at 4,500 lux, transferred to low light (1,500 lux) for 16 h and then transferred to light of 15,000 lux. Samples were collected at the end of the dark (ED) and 1h (1HL), 6h (6HL), 12h (12HL) and 24 HL into the light period. Target genes were: DGAT3 (DG3) and DGAT1 (DG1). The endogenous control was GBLP.
Replicate 1
Well	Sample Name	Target Name	name	N0	Average	Target/GBLP	Sample/ELL
A1	ELL	DGAT3	A1_DGAT3	7.8786e-08	8.65991e-08	0.0072625	1
B1	ELL	DGAT3	B1_DGAT3	9.44122e-08
C1	ELL	GBLP	C1_GBLP	1.18146e-05	1.19241e-05
D1	ELL	GBLP	D1_GBLP	1.20337e-05
E1	ELL	DGAT1	E1_DGAT1	4.29098e-08	4.25571e-08	0.00356898	1
F1	ELL	DGAT1	F1_DGAT1	4.22043e-08
A2	1HL	DGAT3	A2_DGAT3	1.88531e-07	2.09641e-07	0.0168599	2.3215
B2	1HL	DGAT3	B2_DGAT3	2.30751e-07
C2	1HL	GBLP	C2_GBLP	1.18693e-05	1.24343e-05
D2	1HL	GBLP	D2_GBLP	1.29993e-05
E2	1HL	DGAT1	E2_DGAT1	1.11472e-07	1.04665e-07	0.00841748	2.35851
F2	1HL	DGAT1	F2_DGAT1	9.78593e-08
A3	6HL	DGAT3	A3_DGAT3	3.43173e-07	4.14771e-07	0.0374376	5.15492
B3	6HL	DGAT3	B3_DGAT3	4.86368e-07
C3	6HL	GBLP	C3_GBLP	1.30852e-05	1.1079e-05
D3	6HL	GBLP	D3_GBLP	9.0728e-06
E3	6HL	DGAT1	E3_DGAT1	7.46876e-08	6.65986e-08	0.00601125	1.6843
F3	6HL	DGAT1	F3_DGAT1	5.85095e-08
A4	12HL	DGAT3	A4_DGAT3	1.95338e-07	2.14984e-07	0.0246076	3.38831
B4	12HL	DGAT3	B4_DGAT3	2.34629e-07
C4	12HL	GBLP	C4_GBLP	8.39601e-06	8.73647e-06
D4	12HL	GBLP	D4_GBLP	9.07694e-06
E4	12HL	DGAT1	E4_DGAT1	1.04262e-07	9.36688e-08	0.0107216	3.0041
F4	12HL	DGAT1	F4_DGAT1	8.30756e-08
Replicate 2
A5	ell2	DGAT3	A5_DGAT3	7.43563e-08	9.49927e-08	0.00637791	1
B5	ell2	DGAT3	B5_DGAT3	1.15629e-07
C5	ell2	GBLP	C5_GBLP	1.65646e-05	1.4894e-05
D5	ell2	GBLP	D5_GBLP	1.32234e-05
E5	ell2	DGAT1	E5_DGAT1	4.81478e-08	4.72229e-08	0.0031706	1
F5	ell2	DGAT1	F5_DGAT1	4.62981e-08
A6	1hl2	DGAT3	A6_DGAT3	1.06005e-07	1.15083e-07	0.0164037	2.57195
B6	1hl2	DGAT3	B6_DGAT3	1.24161e-07
C6	1hl2	GBLP	C6_GBLP	7.34445e-06	7.01567e-06
D6	1hl2	GBLP	D6_GBLP	6.68689e-06
E6	1hl2	DGAT1	E6_DGAT1	5.80341e-08	5.35816e-08	0.00763742	2.40883
F6	1hl2	DGAT1	F6_DGAT1	4.91292e-08
A7	6hl2	DGAT3	A7_DGAT3	2.84588e-07	2.77983e-07	0.035469	5.56122
B7	6hl2	DGAT3	B7_DGAT3	2.71379e-07
C7	6hl2	GBLP	C7_GBLP	8.08293e-06	7.83738e-06
D7	6hl2	GBLP	D7_GBLP	7.59182e-06
E7	6hl2	DGAT1	E7_DGAT1	6.87704e-08	6.3151e-08	0.00805767	2.54137
F7	6hl2	DGAT1	F7_DGAT1	5.75316e-08
A8	12hl2	DGAT3	A8_DGAT3	2.44316e-07	2.65946e-07	0.0279615	4.38411
B8	12hl2	DGAT3	B8_DGAT3	2.87575e-07
C8	12hl2	GBLP	C8_GBLP	9.70582e-06	9.51115e-06
D8	12hl2	GBLP	D8_GBLP	9.31647e-06
E8	12hl2	DGAT1	E8_DGAT1	6.08001e-08	6.62103e-08	0.00696134	2.19559
F8	12hl2	DGAT1	F8_DGAT1	7.16205e-08
Replicate 3
Sample Name	Target Name	Amplicon	N0	Average	Target/CBLP	Sample/ELL
ELL	DGAT3	A1_DGAT3	7.59069e-08	7.14281e-08	0.00720447	1
ELL	DGAT3	A2_DGAT3	6.69493e-08
ELL	GBLP	A3_CBLP	1.05312e-05	9.91442e-06
ELL	GBLP	A4_CBLP	9.29764e-06
ELL	DGAT1	A5_DGAT1	2.66325e-08	2.76649e-08	0.00279037	1
ELL	DGAT1	A6_DGAT1	2.86974e-08
1HL	DGAT3	B1_DGAT3	1.67485e-07	1.57905e-07	0.0139154	1.9315
1HL	DGAT3	B2_DGAT3	1.48324e-07
1HL	GBLP	B3_CBLP	1.32093e-05	1.13474e-05
1HL	GBLP	B4_CBLP	9.48556e-06
1HL	DGAT1	B6_DGAT1	6.37426e-08	6.37426e-08	0.00561735	2.01312
6HL	DGAT3	C1_DGAT3	3.31397e-07	3.90167e-07	0.0363935	5.05152
6HL	DGAT3	C2_DGAT3	4.48937e-07
6HL	GBLP	C3_CBLP	9.43705e-06	1.07208e-05
6HL	GBLP	C4_CBLP	1.20045e-05
6HL	DGAT1	C5_DGAT1	5.09458e-08	5.65776e-08	0.00527738	1.89128
6HL	DGAT1	C6_DGAT1	6.22094e-08
12HL	DGAT3	D1_DGAT3	1.77046e-07	1.62368e-07	0.0200293	2.78012
12HL	DGAT3	D2_DGAT3	1.4769e-07
12HL	GBLP	D3_CBLP	7.8168e-06	8.10651e-06
12HL	GBLP	D4_CBLP	8.39622e-06
12HL	DGAT1	D5_DGAT1	4.64971e-08	4.33793e-08	0.00535117	1.91772
12HL	DGAT1	D6_DGAT1	4.02615e-08
24HL	DGAT3	E1_DGAT3	1.97917e-07	1.96862e-07	0.0157941	2.19226
24HL	DGAT3	E2_DGAT3	1.95807e-07
24HL	GBLP	E3_CBLP	1.18697e-05	1.24643e-05
24HL	GBLP	E4_CBLP	1.30589e-05
24HL	DGAT1	E5_DGAT1	6.42532e-08	5.16867e-08	0.00414679	1.4861
24HL	DGAT1	E6_DGAT1	3.91202e-08
