## Supplemental Table 3 for "Expression of *Chlamydomonas reinhardtii* chloroplast diacylglycerol acyltransferase-3 is activated by light in concert with triacylglycerol accumulation"

### Sheet: cc4348 TAP 4,500 lux
Table S3.1. Statistical analyses of RT-qPCR data corresponding to the experiment shown in Figure 2A, cc-4348 strain.
For analysis, dN0 values coming from LinReg were used. The results of correlation analysis (Pearson’s test), determination of Residuals for testing normality distribution, one-way ANOVA and post-hoc Dunnet’s test are shown.
Data
Gene	Condition	dN0
DGAT1	ED	0.00748831
DGAT1	ED	0.00459766
DGAT1	ED	0.0110391
DGAT1	6HL	0.00432262
DGAT1	6HL	0.00474275
DGAT1	6HL	0.00590493
DGAT1	24HL	0.0121
DGAT1	24HL	0.00435752
DGAT1	24HL	0.00497717
DGAT1	1HL	0.0024156
DGAT1	1HL	0.0012888
DGAT1	1HL	0.00105162
DGAT1	12HL	0.00583106
DGAT1	12HL	0.0049065
DGAT1	12HL	0.00902587
DGAT3	ED	0.00764283
DGAT3	ED	0.00760354
DGAT3	ED	0.015739
DGAT3	6HL	0.0261211
DGAT3	6HL	0.0198175
DGAT3	6HL	0.0413945
DGAT3	24HL	0.0234536
DGAT3	24HL	0.0258021
DGAT3	24HL	0.0362028
DGAT3	1HL	0.0150518
DGAT3	1HL	0.0193811
DGAT3	1HL	0.0266676
DGAT3	12HL	0.0294617
DGAT3	12HL	0.0365767
DGAT3	12HL	0.0345103
PDAT	ED	0.00429478
PDAT	ED	0.00147586
PDAT	ED	0.00303617
PDAT	6HL	0.00301284
PDAT	6HL	0.0013319
PDAT	6HL	0.0021322
PDAT	24HL	0.00529909
PDAT	24HL	0.00176115
PDAT	24HL	0.00206455
PDAT	1HL	0.00133808
PDAT	1HL	0.000248129
PDAT	1HL	0.000459232
PDAT	12HL	0.00137456
PDAT	12HL	0.000851055
PDAT	12HL	0.00242494
DGAT3
Correlation analysis
Mean(X)	Mean(Y)	Variance(X)	Variance(Y)	Slope	Its Standard Error	Intercept	Its Standard Error	Correlation	Its Standard Error	F-Statistic	Its P-value
8.6	0.0240011	82.9714	0.0001148	0.0006427	0.0002732	0.0184739	0.0033622	0.546362	0.232294	5.53203	0.0351
Linearity Condition:
Suggestive evidence against linearity
Residual-based Diagnostic Tools for Data Transformation Decisions
Mean	Variance	Mean:	Mean:	Variance:	Variance:	First order serial-correlation	Second order serial-correlation	Durbin-Watson statistic	Mean absolute errors	ith Residual:
0	8.67e-05	The first half	The second half	The first-half	The second half	0.353947	0.169857	1.22882	0.00733	(1)0.0108 (2)0.0109 (3)0.0081 (4)0.0041 (5)-0.0003 (6)-0.0076 (7)-0.0038 (8)0.0025 (9)-0.0191 (10)-0.0033 (11)-0.0104 (12)-0.0083 (13)0.0104 (14)0.0081 (15)-0.0023
		0.0031022	-0.0028995	4.56e-05	8.46e-05
Normality Condition:
No evidences against normality
Anova test
Signif. codes: 0 '***' 0.001 '**' 0.01 '*' 0.05 '.' 0.1 ' ' 1
	Df		Sum Sq	Mean Sq	F value	Pr(>F)
group	4		0.00100879	0.0002522	5.277	0.0151	*P<0.05
Residuals	10		0.000477898	4.779e-05
Inference: significant differences
Treatment	ED	1HL	6HL	12HL	24HL	Pooled Total
observations N	3	3	3	3	3	15
sum ∑xi	0.030983	0.061098	0.087331	0.100546	0.085457	0.365415
mean ¯x	0.010328	0.020366	0.02911	0.033515	0.028486	0.024361
sum of squares ∑x2i	0.000364	0.001313	0.002788	0.003397	0.002526	0.010389
sample variance s2	2.2e-05	3.4e-05	0.000123	1.3e-05	4.6e-05	0.000106
sample std. dev. s	0.004686	0.005871	0.011095	0.003661	0.006785	0.010305
std. dev. of mean SE¯x	0.002705	0.00339	0.006406	0.002114	0.003917	0.002661
Data summary
Group	Size		Mean	Standard deviation
12HL	3		0.0335	0.0037
1HL	3		0.0204	0.0059
24HL	3		0.0285	0.0068
6HL	3		0.0291	0.0111
ED	3		0.0103	0.0046
Dunnett’s test
	diff	lwr.ci	upr.ci	pval
1HL-ED	0.0100384	-0.00388264	0.0239594	0.284	insignificant
6HL-ED	0.0187826	0.00486153	0.0327036	0.0244	* p<0.05
12HL-ED	0.0231877	0.00926672	0.0371088	0.0073	** p<0.01
24HL-ED	0.0181577	0.00423668	0.0320787	0.0292	* p<0.05
DGAT1
Group	Size	Mean	Standard deviation
ED	3	0.0077	0.0032
1HL	3	0.0016	0.0007
6HL	3	0.005	0.0008
12HL	3	0.0066	0.0022
24HL	3	0.0071	0.0043
Anova test
	Df	Sum Sq	Mean Sq	F value	Pr(>F)
Condition	4	7.289e-05	1.822e-05	2.619	0.0989	P<0.1
Residuals	10	6.959e-05	6.959e-06
---
Dunnett’s test
	diff	lwr.ci	upr.ci	pval
1HL-ED	-0.00612303	-0.0114353	-0.000810787	0.0542	P<0.1
6HL-ED	-0.00271827	-0.00803051	0.00259397	0.5522	insignificant
12HL-ED	-0.00112056	-0.0064328	0.00419168	0.956	insignificant
24HL-ED	-0.000563464	-0.00587571	0.00474878	0.9963	insignificant
PDAT
Group	Size	Mean	Standard deviation
ED	3	0.0029	0.0009
1HL	3	0.0007	0.0006
6HL	3	0.0022	0.0008
12HL	3	0.0016	0.0008
24HL	3	0.003	0.0008
Anova test
	Df	Sum Sq	Mean Sq	F value	Pr(>F)
Condition	4	1.17e-05	2.924e-06	1.943	0.1
Residuals	10	1.505e-05	1.505e-06
Dunnett’s test
	diff	lwr.ci	upr.ci	pval
1HL-ED	-0.00225379	-0.0042817	-0.000225876	0.1398	P<0.2
6HL-ED	-0.000776621	-0.00280453	0.00125129	0.8511	insignificant
12HL-ED	-0.00138542	-0.00341333	0.000642493	0.4795	insignificant
24HL-ED	0.000105993	-0.00192192	0.00213391	0.9999	insignificant

### Sheet: cc125 TAP 4,500 lux
Table S3.2. Statistical analyses of RT-qPCR data corresponding to the experiment shown in Figure 2A, cc-125 strain.
For analysis, dN0 values coming from LinReg were used. The results of correlation analysis (Pearson’s test), determination of Residuals for testing normality distribution, one-way ANOVA and post-hoc Dunnet’s test are shown.
Data
Gene	Condition	dN0
DGAT1	ED	0.00522651
DGAT1	ED	0.00598705
DGAT1	ED	0.00732144
DGAT1	1HL	0.00527374
DGAT1	1HL	0.00222832
DGAT1	1HL	0.00500208
DGAT1	6HL	0.00106276
DGAT1	6HL	0.00521651
DGAT1	6HL	0.00244694
DGAT1	12HL	0.00133014
DGAT1	12HL	0.00413729
DGAT1	12HL	0.0051352
DGAT1	24HL	0.00339085
DGAT1	24HL	0.00876127
DGAT1	24HL	0.00540956
DGAT3	ED	0.0128941
DGAT3	ED	0.020759
DGAT3	ED	0.0104685
DGAT3	1HL	0.0391524
DGAT3	1HL	0.00746116
DGAT3	1HL	0.0230629
DGAT3	6HL	0.00461414
DGAT3	6HL	0.00414114
DGAT3	6HL	0.00879616
DGAT3	12HL	0.00709111
DGAT3	12HL	0.00334288
DGAT3	12HL	0.00408273
DGAT3	24HL	0.00783265
DGAT3	24HL	0.00533852
DGAT3	24HL	0.00858274
DGAT3
Correlation analysis
Mean(X)	Mean(Y)	Variance(X)	Variance(Y)	Slope	Its Standard Error	Intercept	Its Standard Error	Correlation	Its Standard Error	F-Statistic	Its P-value
8.6	0.0111747	82.9714	9.37e-05	-0.0004909	0.0002614	0.0153966	0.0032161	-0.461994	0.245977	3.52764	0.083
Linearity Condition:
Moderate evidence against linearity
Residual-based Diagnostic Tools for Data Transformation Decisions
Mean	Variance	Mean:	Mean:	Variance:	Variance:	First order serial-correlation	Second order serial-correlation	Durbin-Watson statistic	Mean absolute errors	ith Residual:
0	7.94e-05	The first half	The second half	The first-half	The second half	-0.313313	0.436595	2.58825	0.00649	(1)0.0025 (2)-0.0054 (3)0.0049 (4)-0.0242 (5)0.0074 (6)-0.0082 (7)0.0078 (8)0.0083 (9)0.0037 (10)0.0024 (11)0.0062 (12)0.0054 (13)-0.0042 (14)-0.0017 (15)-0.005
		-0.0008431	0.0025435	0.0001277	2.55e-05
Normality Condition:
Little evidence against normality
Anova test
	Df	Sum Sq	Mean Sq	F value	Pr(>F)
Condition	4	0.0007247	0.0001812	3.087	0.0675	. P<0.1
Residuals	10	0.0005869	5.869e-05
---
Signif. codes: 0 '***' 0.001 '**' 0.01 '*' 0.05 '.' 0.1 ' ' 1
Dunnet’s test
	diff	lwr.ci	upr.ci	pval
12HL-ED	-0.00986828	-0.025295	0.00555842	0.3746	insignificant
1HL-ED	0.00851831	-0.00690839	0.023945	0.492	insignificant
24HL-ED	-0.00745588	-0.0228826	0.00797082	0.5963	insignificant
6HL-ED	-0.0088567	-0.0242834	0.00657	0.4607	insignificant
DGAT1
Correlation analysis
Mean(X)	Mean(Y)	Variance(X)	Variance(Y)	Slope	Its Standard Error	Intercept	Its Standard Error	Correlation	Its Standard Error	F-Statistic	Its P-value
8.6	0.0045286	82.9714	4.6e-06	2.53e-05	6.47e-05	0.0043111	0.0007966	0.107713	0.275736	0.152598	0.7024
Linearity Condition:
Strong evidence against linearity
Residual-based Diagnostic Tools for Data Transformation Decisions
Mean	Variance	Mean:	Mean:	Variance:	Variance:	First order serial-correlation	Second order serial-correlation	Durbin-Watson statistic	Mean absolute errors	ith Residual:
0	4.9e-06	-0.0003062	0.0005663	4.3e-06	5.2e-06	0.0447892	0.209396	1.89317	0.00171	(1)-0.0009 (2)-0.0017 (3)-0.003 (4)-0.0009 (5)0.0021 (6)-0.0007 (7)0.0034 (8)-0.0008 (9)0.002 (10)0.0033 (11)0.0005 (12)-0.0005 (13)0.0015 (14)-0.0038 (15)-0.0005
Normality Condition:
Little evidence against normality
Anova test
Signif. codes: 0 '***' 0.001 '**' 0.01 '*' 0.05 '.' 0.1 ' ' 1
	Df	Sum Sq	Mean Sq	F value	Pr(>F)	P<1
Condition	4	2.466e-05	6.166e-06	1.566	0.257
Residuals	10	3.938e-05	3.938e-06
Dunnet’s test
	diff	lwr.ci	upr.ci	pval
12HL-ED	-0.00264412	-0.00664019	0.00135194	0.3483	insignificant
1HL-ED	-0.00201029	-0.00600635	0.00198578	0.5655	insignificant
24HL-ED	-0.00032444	-0.0043205	0.00367162	0.9987	insignificant
6HL-ED	-0.0032696	-0.00726566	0.000726467	0.2001	insignificant

### Sheet: cc4348 MIN 4,500 lux
Table S3.3. Statistical analyses of RT-qPCR data corresponding to the experiment shown in Figure 3A.
For analysis, dN0 values coming from LinReg were used. The results of correlation analysis (Pearson’s test), determination of Residuals for testing normality distribution, one-way ANOVA and post-hoc Dunnet’s test are shown.
Data
Condition	Time after light	dN0
ED	0	0.0391907
ED	0	0.0568252
ED	0	0.0302859
1HL	1	0.0238882
1HL	1	0.0217612
1HL	1	0.0142119
6HL	6	0.0141631
6HL	6	0.0176894
6HL	6	0.00988336
24L	24	0.0205998
24L	24	0.00560287
24L	24	0.0176506
Correlation analysis
Mean(X)	Mean(Y)	Variance(X)	Variance(Y)	Slope	Its Standard Error	Intercept	Its Standard Error	Correlation	Its Standard Error	F-Statistic	Its P-value
7.75	0.0226027	101.659	0.0001946	-0.0006612	0.0003843	0.0277272	0.004758	-0.477891	0.27778	2.95974	0.1161
Linearity Condition:
Strong evidence against linearity
Residual-based Diagnostic Tools for Data Transformation Decisions
Mean	Variance	Mean:	Mean:	Variance:	Variance:	First order serial-correlation	Second order serial-correlation	Durbin-Watson statistic	Mean absolute errors
0	0.0001652	The first half	The second half	The first-half	The second half	0.332284	0.343744	1.26659	0.00953
		-0.0016674	0.0048764	0.000209	7.83e-05
Normality Condition:
No evidences against normality
Anova test
Treatment	ED	1HL	6HL	24HL	Pooled Total
observations N	3	3	3	3	12
sum ∑xi	0.1263	0.0599	0.0417	0.0439	0.2718
mean ¯x	0.0421	0.02	0.0139	0.0146	0.0226
sum of squares ∑x2i	0.0057	0.0012	0.0006	0.0008	0.0083
sample variance s2	0.0002	0	0	0.0001	0.0002
sample std. dev. s	0.0135	0.0051	0.0039	0.0079	0.014
std. dev. of mean SE¯x	0.0078	0.0029	0.0023	0.0046	0.004
source	sum of squares SS	degrees of freedom νν	mean square MS	F statistic	p-value
treatment	0.0016	3	0.0005	7.3452	0.011
error	0.0006	8	0.0001
total	0.0022	11
																				’	1
Inference: significant differences
Dunnet’s test
	diff	lwr.ci	upr.ci	pval
1HL-ED	-0.0221468	-0.0388519	-0.00544169	0.0308	* p<0.05
6HL-ED	-0.0281886	-0.0448937	-0.0114835	0.0092	** p<0.01
24HL-ED	-0.0274828	-0.0441879	-0.0107777	0.0102	* p<0.05

### Sheet: cc125 TAP ED to 15,000 lux
Table S3.4. Statistical analyses of RT-qPCR data corresponding to the experiment shown in Figure 4A.
For analysis, dN0 values coming from LinReg were used. The results of correlation analysis (Pearson’s test), determination of Residuals for testing normality distribution, one-way ANOVA and post-hoc Dunnet’s test are shown.
Sample Name	Target Name	dN0
ED	DGAT3	0.0091697
ED	DGAT3	0.0171425
ED	DGAT3	0.0103562
1HL	DGAT3	0.00263462
1HL	DGAT3	0.00920524
1HL	DGAT3	0.00524392
6HL	DGAT3	0.00215092
6HL	DGAT3	0.00613903
6HL	DGAT3	0.0033545
12HL	DGAT3	0.00558687
12HL	DGAT3	0.00269111
12HL	DGAT3	0.00461146
ED	DGAT1	0.0104492
ED	DGAT1	0.00732434
ED	DGAT1	0.00612457
1HL	DGAT1	0.00490017
1HL	DGAT1	0.0038911
1HL	DGAT1	0.00628525
6HL	DGAT1	0.00464946
6HL	DGAT1	0.00485114
6HL	DGAT1	0.00631237
12HL	DGAT1	0.00412284
12HL	DGAT1	0.00661919
12HL	DGAT1	0.00429614
DGAT3
Correlation analysis
Mean(X)	Mean(Y)	Variance(X)	Variance(Y)	Slope	Its Standard Error	Intercept	Its Standard Error	Correlation	Its Standard Error	F-Statistic	Its P-value
4.75	0.0065238	24.75	1.88e-05	-0.0004784	0.0002305	0.0087961	0.0015505	-0.548687	0.264375	4.30732	0.0647
Moderate evidence against linearity
Residual-based Diagnostic Tools for Data Transformation Decisions:
Mean	Variance	Mean:	Mean:	Variance:	Variance:	First order serial-correlation	Second order serial-correlation	Durbin-Watson statistic	Mean absolute errors	ith residual
0	1.45e-05	The first half	The second half	The first half	The second half	0.0118734	-0.183437	1.95805	0.00258	(1)-0.0004 (2)-0.0083 (3)-0.0016 (4)0.0057 (5)-0.0009 (6)0.0031 (7)0.0038 (8)-0.0002 (9)0.0026 (10)-0.0025 (11)0.0004 (12)-0.0016
		0.0001949	0.0007835	2.15e-05	5.8e-06
Normality Condition:
No evidences against normality
ANOVA Test
	Df	Sum Sq	Mean Sq	F value	Pr(>F)
Condition	3	0.0001353	4.511e-05	5.039	0.03	*P< 0.05
Residuals	8	7.161e-05	8.95e-06
Inference: significant differences
Dunnett’s test
	diff	lwr.ci	upr.ci	pval
1HL-ED	-0.00652818	-0.0124317	-0.000624685	0.0679	P<0.1
6HL-ED	-0.00834129	-0.0142448	-0.00243779	0.023	* p<0.05
12HL-ED	-0.0079263	-0.0138298	-0.0020228	0.0291	* p<0.05
DGAT1
ANOVA Test
	Df	Sum Sq	Mean Sq	F value	Pr(>F)
Condition	3	1.857e-05	6.19e-06	2.692	0.117
Residuals	8	1.839e-05	2.299e-06
Inference: no significant differences
Dunnett’s test
	diff	lwr.ci	upr.ci	pval
1HL-ED	-0.00294054	-0.00593235	5.12626e-05	0.106	P<0.2
6HL-ED	-0.00269506	-0.00568686	0.000296747	0.1414	P<0.2
12HL-ED	-0.00295332	-0.00594513	3.84818e-05	0.1039	P<0.2

### Sheet: cc125 TAP ELL to 15,000 lux
Table S3.5. Statistical analyses of RT-qPCR data corresponding to the experiment shown in Figure 6A.
For analysis, dN0 values coming from LinReg were used. The results of correlation analysis (Pearson’s test), determination of Residuals for testing normality distribution, one-way ANOVA and post-hoc Dunnet’s test are shown.
Data
Time after light	Condition	dN0
DGAT1	ELL	0.00356898
DGAT1	ELL	0.0031706
DGAT1	ELL	0.00279037
DGAT1	6HL	0.00601125
DGAT1	6HL	0.00805767
DGAT1	6HL	0.00527738
DGAT1	24HL	0.00414679
DGAT1	24HL	0.002695
DGAT1	1HL	0.00841748
DGAT1	1HL	0.00763742
DGAT1	1HL	0.00561735
DGAT1	12HL	0.0107216
DGAT1	12HL	0.00696134
DGAT1	12HL	0.00535117
DGAT3	ELL	0.0072625
DGAT3	ELL	0.00637791
DGAT3	ELL	0.00720447
DGAT3	6HL	0.0374376
DGAT3	6HL	0.035469
DGAT3	6HL	0.0363935
DGAT3	24HL	0.0157941
DGAT3	24HL	0.0113139
DGAT3	1HL	0.0168599
DGAT3	1HL	0.0164037
DGAT3	1HL	0.0139154
DGAT3	12HL	0.0246076
DGAT3	12HL	0.0279615
DGAT3	12HL	0.0200293
DGAT3
Correlation analysis
Mean(X)	Mean(Y)	Variance(X)	Variance(Y)	Slope	Its Standard Error	Intercept	Its Standard Error	Correlation	Its Standard Error	F-Statistic	Its P-value
7.5	0.0197879	69.8077	0.00012	0.000162	0.0003757	0.0185728	0.0041334	0.123544	0.286464	0.185998	0.6739
Linearity Condition:
Strong evidence against linearity
Residual-based Diagnostic Tools for Data Transformation Decisions:
Mean	Variance	Mean:	Mean:	Variance:	Variance:	First order serial-correlation	Second order serial-correlation	Durbin-Watson statistic	Mean absolute errors	Normality Condition:	ith residual
0	0.0001281	The first half	The second half	The first-half	The second half	0.673887	0.375694	0.5946	0.00889	No evidences against normality	(1)0.0113 (2)0.0122 (3)0.0114 (4)0.0019 (5)0.0023 (6)0.0048 (7)-0.0179 (8)-0.0159 (9)-0.0168 (10)-0.0041 (11)-0.0074 (12)0.0005 (13)0.0067 (14)0.0111
		0.0012603	-0.0054874	0.0001427	0.0001225
Normality Condition:
No evidences against normality
ANOVA test
Treatment	ELL	1HL	6HL	12HL	24HL	Pooled Total
observations N	3	3	3	3	2	14
sum ∑xi	0.020843	0.047177	0.109299	0.072597	0.027107	0.277023
mean ¯x	0.006948	0.015726	0.036433	0.024199	0.013554	0.019787
sum of squares ∑x2i	0.000145	0.000747	0.003984	0.001788	0.000377	0.007042
sample variance s2	0	3e-06	1e-06	1.6e-05	1e-05	0.00012
sample std. dev. s	0.000495	0.001585	0.000985	0.003982	0.003169	0.010957
std. dev. of mean SE¯x	0.000286	0.000915	0.000568	0.002299	0.00224	0.002928
source	sum of squares SS	degrees of freedom ν mean square MS	mean square MS	F statistic	p-value
treatment	0.001511	4	0.000378	69.12	<0.0001
error	4.9e-05	9	5e-06
total	0.001561	13
Inference: significant differences
Dunnet’s test
	diff	lwr.ci	upr.ci	pval
1HL-ED	0.00877803	0.00398948	0.0135666	0.004	** p<0.01
6HL-ED	0.0294851	0.0246965	0.0342736	9.1e-12	*** p<0.001
12HL-ED	0.0172512	0.0124626	0.0220397	8.7e-06	*** p<0.001
24HL-ED	0.00549913	0.000710583	0.0102877	0.0548	P<0.1
DGAT1
ANOVA test
	Condition	Residuals																	'	1
Sum of Squares	4.98507e-05	2.48771e-05
Deg. of Freedom	4	9
Residual standard error	0.00166257
	Df	Sum Sq	mean Sq	F value	Pr(>F)
Condition	4	4.985e-05	1.246e-05	4.509	0.0284	* p<0.05
Residuals	9	2.488e-05	2.764e-06
Inference: significant differences
Dunnet’s test
	diff	lwr.ci	upr.ci	pval
1HL-ED	0.0040474	0.000870166	0.00722463	0.0335	* p<0.05
6HL-ED	0.00327213	9.48992e-05	0.00644937	0.0885	P<0.1
12HL-ED	0.00450137	0.00132413	0.0076786	0.0189	* p<0.05
24HL-ED	0.0002969	-0.00288033	0.00347413	0.9977	insignificant
